# Targeting SOS1 synergistically enhances efficacy of BCR/ABL tyrosine kinase inhibitors and overcomes resistance in chronic myeloid leukemia

**DOI:** 10.1101/2025.09.29.679122

**Authors:** Rósula García-Navas, Carmela Gómez, Belén Zamora-Valdivieso, Sonsoles Calvo-Jimenez, Nuria Calzada, Alberto Fernandez-Medarde, Magdalena Sierra, Fermín Sánchez-Guijo, Robyn L. Schenk, Marco H. Hofmann, Kaja Kostyrko, Eugenio Santos

## Abstract

Disease persistence and therapeutic resistance remain a significant challenge in chronic myelogenous leukemia (CML). Here, we evaluated the therapeutic impact of SOS1 inhibition by its specific pharmacological inhibitor BI-3406 as single-agent or in combination with BCR/ABL tyrosine kinase inhibitors (TKI) like imatinib in preclinical models of CML including p210^BCR/ABL^ mice, human CML cell lines, and patient-derived bone marrow cells.

In p210^BCR/ABL^ mice, treatment with BI-3406 or imatinib was well-tolerated *in vivo* after single or combined use of the drugs. Treatment with imatinib alone significantly improved survival and corrected various hematological parameters of disease burden, while the combination with BI-3406 therapy yielded even more pronounced benefits, including a substantial increase in median survival, marked reductions in peripheral white blood cell and neutrophil counts, and a notable decrease in leukemia stem cells within the bone marrow. Additionally, the combination led to further spleen size reduction and restoration of normal splenic architecture. Human CML cell lines and primary cells from CML patients subjected to combined treatment with BI-3406 and imatinib or later-generation TKI drugs showed significantly reduced proliferation and enhanced apoptosis as compared to single-agent-treated cultures, revealing a strong synergistic therapeutic behavior of the BI-3406 +TKI combinations. Remarkably, the combined treatments including BI-3406 significantly restored imatinib sensitivity in CML patient cells harboring imatinib-resistant mutations. Cellular signaling and transcriptomics profiling suggested coordinated attenuation of RAS and RAC downstream signals as a mechanistic basis for the observed therapeutic responses.

Our findings highlight the synergistic therapeutic behavior of BI-3406 and underscore the benefit of SOS1 pharmacological targeting as a novel strategy enhancing efficacy and overcoming resistance to TKIs in CML.
