## Supplementary Table S1 for "Targeting SOS1 synergistically enhances efficacy of BCR/ABL tyrosine kinase inhibitors and overcomes resistance in chronic myeloid leukemia"

### Sheet: Hoja1
Supplementary Table S1. Reagents, antibodies, oligonucleotides, and other resources used in this study
Category	Reagent / Resource	Supplier	Catalog number	Additional details
Cell lines	K562	ATCC	CCL-243	Human CML cell line
	KCL22	ATCC	CRL-3349	Human CML cell line
	Ba/F3-p210 WT / T315I / E255K	—	—	Murine pro-B cell line expressing BCR-ABL1 variants
Plasmid	Raf-1 GST RBD 1-149	Addgene	13338	pGEX-2T bacterial expression vector encoding GST followed by N-terminal residues 2-149 of human Raf-1
	pGEX-PAK-CRIB			Expression plasmid for the c-Myc-tagged Cdc42/Rac interacting binding (CRIB) domain (amino acids 67–150) of rat α p21-activated kinase (PAK) fused to GSTwas kindly provided by Xose Bustelo
Primary cells	Bone marrow mononuclear cells from CML patients	Hospital Universitario de Salamanca	—	Obtained under CEIm: PI 2023 10 1436
Media & supplements	RPMI-1640	Gibco, Thermo Fisher Scientific	11875-093	With 10% FBS, 1% pen/strep, 2 mM L-glutamine
	IMDM	Gibco	12440-053	For primary BMMNCs cells
	Fetal bovine serum (FBS)	Gibco	10270-106	Heat-inactivated
	Flt3L (recombinant human)	MedChemExpress	HY-P70544	25 ng/mL
	SCF (recombinant human)	MedChemExpress	HY-P70757	30 ng/mL
	IL-3 (recombinant human)	MedChemExpress	HY-P7040A	50 ng/mL
	IL-6 (recombinant human)	MedChemExpress	HY-P7044	10 ng/mL
	TPO (recombinant human)	MedChemExpress	HY-P7115	30 ng/mL
	EGF from murine submaxillary gland	Sigma-Aldrich	E1257	100ng/mL
	Glutathione-SepharoseTM 4 Fast Flow beads	Cytiva	7513201
	Cell Lysis Buffer (10X)	Cell Signaling Technology	9803
	cOmplete™ Protease Inhibitor Cocktail	Roche	4693116001
	ACK Lysing Buffer	Gibco	A1049201
Small-molecule inhibitors	BI-3406	Boehringer Ingelheim (OpnMe)	—	SOS1 inhibitor
	Imatinib	MedChemExpress	HY-15463	BCR-ABL1 TKI
	Dasatinib	MedChemExpress	HY-1018	BCR-ABL1/SRC TKI
	Nilotinib	MedChemExpress	HY-10159	BCR-ABL1 TKI
	Ponatinib	MedChemExpress	HY-12047	BCR-ABL1 TKI
Antibodies	Annexin V-FITC	Immunostep	ANXVF-200T	Apoptosis detection
	pERK1/2 (Thr202/Tyr204)	Cell Signaling Technology	4370	WB, 1:1000; IHC: 1:200
	ERK1/2	Cell Signaling Technology	4695	WB, 1:1000
	pAKT (Ser473)	Cell Signaling Technology	4060	WB, 1:1000
	AKT	Cell Signaling Technology	9272	WB, 1:1000
	panRAS	Millipore	05-516	WB, 1:1000
	RAC1	BD Biosciences	610650	WB, 1:1000
	β-Tubulin	Sigma-Aldrich	T4026	WB: 1:5000
	SOS1	Proteintech	55041-1-AP	WB, 1:1000
	SOS2 (B-6)	Santa Cruz Biotechnology	sc-393667	WB, 1:100
	Vinculin	Proteintech	26520-1-AP	WB: 1:5000
	MRAS	Proteintech	14213-1-AP	WB, 1:2000
	APC Rat Anti-Mouse CD117	BD	553356	FC: 1:200
	PE-Ly-6A/E (Sca-1) (Rat Anti-Mouse)	BD	562059	FC: 1:200
	FITC-Anti-mouse-CD11b (M1/70)	Biolegend	101206	FC: 1:200
	FITC-CD3e	BD	553062	FC: 1:200
	FITC-Ly6G/6C (Gr-1) (RB6-8C5)	Biolegend	108406	FC: 1:200
	FITC-TER-119 AntiMouse	Invitrogen	11-5921-82	FC: 1:200
	AlexaFluor488-CD45R/B220	BD	557669	FC: 1:200
	PerCP-Cy5.5 Rat Anti-Mouse CD11b	BD	550993	FC: 1:200
	APC-CD3e (145-2C11)	Invitrogen	17-0031-82	FC: 1:200
	PE-CD45R/B220	BD	553089	FC: 1:200
	FITC-CD45.2 Antibody, anti-mouse	Miltenyi	130-102-458	FC: 1:200
Oligonucleotides (qPCR)	BCR-ABL1 Fwd	Integrated DNA Technologies	Homo sapiens	CCAGGTGTATGAGCTGCTAGAG
	BCR-ABL1 Rev	Integrated DNA Technologies	Homo sapiens	GTCAGAGGGATTCCACTGCCAA
	GATA2 Fwd	Integrated DNA Technologies	Homo sapiens	ACTGACGGAGAGCATGAAGAT
	GATA2 Rev	Integrated DNA Technologies	Homo sapiens	CCGGCACATAGGAGGGGTA
	GLUT1 Fwd	Integrated DNA Technologies	Homo sapiens	TTGCAGGCTTCTCCAACTGGAC
	GLUT1 Rev	Integrated DNA Technologies	Homo sapiens	CAGAACCAGGAGCACAGTGAAG
	HIF1A Fwd	Integrated DNA Technologies	Homo sapiens	TATGAGCCAGAAGAACTTTTAGGC
	HIF1A Rev	Integrated DNA Technologies	Homo sapiens	CACCTCTTTTGGCAAGCATCCTG
	STAT5A Fwd	Integrated DNA Technologies	Homo sapiens	ACCTGTGGTTGTCATCGTCC
	STAT5A Rev	Integrated DNA Technologies	Homo sapiens	TTTGTCAGGCACGGCAAATG
	DUSP6 Fwd	Integrated DNA Technologies	Homo sapiens	CTCGGATCACTGGAGCCAAAAC
	DUSP6 Rev	Integrated DNA Technologies	Homo sapiens	GTCACAGTGACTGAGCGGCTAA
	MYC Fwd	Integrated DNA Technologies	Homo sapiens	CCTGGTGCTCCATGAGGAGAC
	MYC Rev	Integrated DNA Technologies	Homo sapiens	CAGACTCTGACCTTTTGCCAGG
	SCL22A4 Fwd	Integrated DNA Technologies	Homo sapiens	TCTTGGCAAGTCAGTTCGTATTA
	SCL22A4 Rev	Integrated DNA Technologies	Homo sapiens	CGCCAGTCTCTGATGAAGTAAG
	18S Fwd	Integrated DNA Technologies	Homo sapiens	ACCCGTTGAACCCCATTCGTGA
	18S Rev	Integrated DNA Technologies	Homo sapiens	GCCTCACTAAACCATCCAATCGG
	c-kit Fwd	Integrated DNA Technologies	Mus musculus	CCTCCTGCCCTTTATCCTTTAG
	c-kit Rev	Integrated DNA Technologies	Mus musculus	GACCTCCAAACCAGCTTACTT
	Hoxa9 Fwd	Integrated DNA Technologies	Mus musculus	GGCTTTGATGGAGGAGGTATT
	Hoxa9 Rev	Integrated DNA Technologies	Mus musculus	AGCTAGCACATACAGCCAATAG
	Runx-1 Fwd	Integrated DNA Technologies	Mus musculus	GGACATTCGGTCTTAGGGATTT
	Runx-1 Rev	Integrated DNA Technologies	Mus musculus	CCTCAACATCTCATGCCTTCT
	Myb Fwd	Integrated DNA Technologies	Mus musculus	GACAAGGGAAGAGGATGAGAAG
	Myb Rev	Integrated DNA Technologies	Mus musculus	GTCCGGTTGGGCAGATAAT
	Sca1 Fwd	Integrated DNA Technologies	Mus musculus	CTCAGGAGGCAGCAGTTATT
	Sca1 Rev	Integrated DNA Technologies	Mus musculus	GTACCCAGGATCTCCATACTTTC
	B2M Fwd	Integrated DNA Technologies	Mus musculus	ATGGGAAGCCGAACATACTG
	B2M Rev	Integrated DNA Technologies	Mus musculus	CAGTCTCAGTGGGGGTGAAT
	Meis1 Fwd	Integrated DNA Technologies	Mus musculus	GACAGAACGGACGATCATTCA
	Meis1 Rev	Integrated DNA Technologies	Mus musculus	CCTCAGACCCAACTACCAAATC
Kits	RNeasy Plus Mini Kit	Qiagen	74134	RNA extraction
	MethoCult™ M3434 Classic	STEMCELL Technologies	# 03444	Methylcellulose-based medium with recombinant cytokines (including EPO) for mouse cells
	Lymphoprep™	STEMCELL Technologies	# 18061	Density gradient medium for the isolation of mononuclear cells
	Luna® Universal One-Step RT-qPCR Kit	New England Biolabs	E3005
	AlamarBlue™	Invitrogen	Y00-100	Cell Viability Reagents
	iBlot™ 2 PVDF Regular Stacks	Invitrogen	IB2401
Equipment	BD FACSAria™ III Cell Sorter	BD Biosciences
	Incucyte® SX5 Live-Cell Analysis System	Sartorius	—	Non-adherent cell by cell assays
	QuantStudio™ 5 Real-Time PCR System with 384-well block format	Thermo Fisher Scientific
	Element HT5™ Hematology Analyzer	scil animal care company S.L.U.		Veterinary Hematology Analyzer
Sowtware	RStudio 2025.05.1+513 "Mariposa Orchid" Release	RStudio, PBC
	GraphPad Prism 8.0.1	Dotmatic
	FlowJo 10.4
