## Supplementary Table S2 for "Targeting SOS1 synergistically enhances efficacy of BCR/ABL tyrosine kinase inhibitors and overcomes resistance in chronic myeloid leukemia"

### Sheet: Hoja1
Supplementary Table S2. Statistical analysis of Kaplan–Meier survival curves for p210BCR/ABL CML mouse cohorts shown in Figure 1c. Median survival (days), hazard ratio (HR) with 95% confidence interval (CI) versus the vehicle-treated p210BCR/ABL group, p-value from the log-rank (Mantel–Cox) test, and survival proportion at day 180 (% of mice alive at the end of the observation period) are shown. …
Group	Median survival (days)	HR (95% CI) Treated vs. p210BCR/ABL	p-value (Log-rank)	Survival proportion at day 180 (%)
p210BCR/ABL	48	Ref.	—	0
p210BCR/ABL + IMA	80	0.2199 (0.05–0.97)	0.044	0
p210BCR/ABL SOS1KO	113	0.166 (0.03–0.91)	0.038	0
p210BCR/ABL + BI-3406	38.5	1.215 (0.26–5.66)	0.79	0
p210BCR/ABL SOS1KO + IMA	>180	0.108 (0.02–0.48)	0.005	75
p210BCR/ABL + IMA + BI-3406	>180	0.0611 (0.01–0.28)	0.0015	75
