## Supplementary Table S3 for "Targeting SOS1 synergistically enhances efficacy of BCR/ABL tyrosine kinase inhibitors and overcomes resistance in chronic myeloid leukemia"

### Sheet: Hoja1
Supplementary Table S3. Summary of demographic data, BCR-ABL1 mutation status, TKI treatment history, and tolerability observations for the six CML patients whose bone marrow mononuclear cells were used in ex vivo assays
Patient	Sex	Age	BCR-ABL1 Mutation Status	TKI Regimen	Tolerability Notes
1	M	70	No	Imatinib 400 mg	Well tolerated to date
2	M	77	No	Imatinib 400 mg	Facial edema and hematologic toxicity; no therapeutic response; switched to bosutinib
3	M	63	No	Imatinib 400 mg	Mild conjunctivitis, no dose modification needed
4	M	72	No	Imatinib 400 mg	Recurrent dermopathy; switched to dasatinib
5	M	62	No	Imatinib 400 mg	Gastrointestinal toxicity, dose reduction required
6	M	35	T315I	Ponatinib 45 mg	Thrombocytopenia; TKI was discontinued after 1 month. Underwent sibling donor allo-HSCT
